# A Conserved Landscape of Chemokine Receptor Co-expression Defines the Functional States of CD8+ T Cells in Melanoma

**DOI:** 10.64898/2025.12.10.693486

**Authors:** Rodney Macedo, David. W. Harle, Kevin Hoffer-Hawlik, Ximi K. Wang, Thomas McMahon-Skates, Alexandra Matschiner, Kirubel Belay, Yvonne M. Saenger, Benjamin Izar, Elham Azizi, Ran Reshef

## Abstract

Cancer immunotherapies, from checkpoint blockade to adoptive cell therapies like tumor-infiltrating lymphocytes (TILs), have revolutionized cancer treatment but are limited by variable efficacy and significant toxicities. A central challenge is identifying ideal T-cell populations that effectively eliminate tumors without causing off-target damage, a distinction not captured by existing biomarkers. We show that co-expression patterns of chemokine receptors (CRs) CXCR3, CCR5, and CXCR6 on CD8^+^ T cells provide a functional “code” defining subsets with divergent roles in on-target immunity versus off-target inflammation. In mouse and human melanoma, a triple-positive (CXCR3^+^CCR5^+^CXCR6^+^) T-cell subset is essential for tumor control, and its genetic signature correlates with positive clinical response, while a distinct CCR5^+^CXCR6^+^ subset drives liver immune-related adverse events (IRAEs). Crucially, this CR code reveals that immunotherapy actively reshapes T-cell trafficking patterns, uncovering profound heterogeneity within conventional populations and distinguishing potent anti-tumor progenitors from cells predisposed to exhaustion or off-target migration. This work establishes CR co-expression as a practical tool, providing a surface marker-based strategy to identify and enrich optimized T cells for adoptive therapies, thereby offering a framework to uncouple efficacy from toxicity.

**One Sentence Summary:** Co-expression of CCR5, CXCR6, and CXCR3 provides a functional ’code’ that separates T-cell-mediated anti-tumor efficacy from off-target toxicity, enabling the selection of superior cells for safer and more effective cancer immunotherapies.

**Graphical Abstract:** 

**Highlights:**

- · CXCR6, CXCR3 and CCR5 co-expression signature stratifies patient survival in human melanoma
- · CD8^+^ T cells co-expressing CXCR6, CXCR3 and CCR5 are critical effectors with high proliferative, cytotoxic, and activation profile in human and mice melanoma
- · CD8^+^ T cells co-expressing CXCR6, CXCR3 and CCR5 drive anti-tumoral responses during checkpoint blockade in both human and mice

---

Combined PD-1 and CTLA-4 blockade (P1C4) leads to impressive and durable clinical responses in melanoma ^1^, and many other cancers ^2,3^. Though transformative, only a subset of patients responds, and immune-related adverse events (IRAEs) account for the high incidence of grade 3-4 adverse events, treatment-related mortality and high discontinuation rates, limiting broader application of combination therapies ^4–11^. Both tumor rejection and IRAEs induced by checkpoint inhibitors are fundamentally governed by lymphocyte migration into tumors and healthy tissues ^12–14^. The recent approval of autologous tumor-infiltrating lymphocytes (TILs) in metastatic melanoma and the fact that the majority of patients do not achieve long-term benefit from this approach ^15–17^ further underscore the need for deeper understanding of T-cell populations with an ideal profile that combines effective trafficking to the tumor, potent effector function, high proliferative capacity (stemness), ability to resist suppressive signals, and low exhaustion state, resulting in an effective anti-tumor response.

Chemokines are proteins that control the trafficking of T cells and other leukocytes into different tissues by interacting with chemokine receptors (CR) expressed on the cell surface ^18^. Previous studies have investigated the role of CRs individually. Elevated expression of certain chemokine receptors such as CXCR3 and CCR5 or their ligands is associated with increased intratumoral T-cell infiltration and favorable outcomes in melanoma ^19–21^ and other cancers ^22–27^. These studies led to the experimental use of CR inhibitors in cancer patients with mixed results ^28–31^, possibly due to failure to account for the biologic reality that leukocytes co-express multiple CRs which collectively orchestrate their migration and potentially other functions ^32^. This highlights a significant gap in our understanding and an unmet need in identifying T-cell populations with an ideal profile -combining potent tumor trafficking and effector function while avoiding healthy tissues. This may facilitate the development of novel pharmacologic or adoptive cell therapy approaches in cancer.

Here, we address this challenge by investigating the co-expression patterns of key inflammatory CRs. We provide evidence in both mice and humans that the coordinated expression of CXCR3, CCR5, and CXCR6 defines distinct CD8^+^ T-cell subsets with divergent roles in mediating tumor clearance and immune-related toxicity following dual checkpoint blockade. Our findings may help design future therapies that modulate leukocyte migration to improve the efficacy and reduce immune-related toxicity of cancer immunotherapies.
