## Supplementary Table 1 for "A Conserved Landscape of Chemokine Receptor Co-expression Defines the Functional States of CD8+ T Cells in Melanoma"

### Sheet: Sheet 1
Supplementary Information Table 1. Cell-type-specific genes for TCGA analysis
T-cells	B-cells	Macrophages	Cancer-associated fibroblats	Malignant cells
CBLB	HVCN1	ITGAX	DPT	ATP1A1
ZAP70	POU2AF1	BCL2A1	IGFBP5	S100A1
SLA2	RALGPS2	ITGAM	LOX	TYR
IL2RB	TLR10	PLAUR	COL14A1	PLEKHB1
STAT4	BANK1	OLR1	RARRES2	GPR143
PRF1	IRF8	FCER1G	ADAM33	PLP1
TIGIT	CD79B	FPR1	SCARA3	MLPH
SIRPG	CD79A	FPR3	C1S	QPCT
ITK	AFF3	CLEC7A	C1R	CSPG4
FYN	FCRL1	SLC7A7	PCOLCE	MLANA
CD28	FCRLA	SIGLEC1	PCSK5	MIA
PYHIN1	HLA-DOB	ADAP2	PLAC9	CDK2
GZMK	CLEC17A	SERPINA1	CPE	BIRC7
TOX	PAX5	CD68	F3	ACSL3
CD8A	BLNK	AIF1	LTBP2	SLC45A2
PRDM1	P2RX5	LRRC25	AOX1	PIR
LCK	MS4A1	MNDA	MEG3	IGSF8
IL32	BLK	RAB20	TAGLN	ABCB5
SH2D1A	POU2F2	CSF1R	MGST1	NT5DC3
LAT	CD22	FCGR2A	CA12	SERPINA3
CD247	CD37	IFI30	NID2	ST3GAL4
TC2N	CD19	CSF3R	PDGFRB	PAX3
TCF7	VPREB3	CXCL16	PDGFRL	ERBB3
CCL5	CCR6	APOC1	TPM2	GJB1
CD3D	FAM129C	C3AR1	DCN	S100B
CD3E	CXCR5	TYMP	COL1A2	GPM6B
CD3G	STAP1	LYZ	CXCL12	SERPINE2
APOBEC3G	BCL11A	LST1	CXCL14	SOX10
KLRK1	PLCG2	TLR2	GFPT2	MITF
SH2D2A		F13A1	FBN1	LOXL4
CD7		SLAMF8	CYP1B1	ROPN1B
NKG7		TNFSF13	LPAR1	CDH19
SPOCK2		IGSF6	ADAMTS2	MBP
CD96		FGR	CPXM1	RAB38
CST7		HCK	FBLN1	MAGEA6
SKAP1		SLCO2B1	FBLN5	FXYD3
CD6		CCR1	MMP2	SEMA3B
CD2		CD86	FAP	SLC26A2
		HK3	MFAP5	QDPR
		LILRB2	MFAP4	CDH1
		CD300E	MXRA8	CAPN3
		NINJ1	COL5A2	PRAME
		PTAFR	SERPINF1	ST6GALNAC2
		SLC31A2	ANTXR1	MFI2
		PILRA	CRISPLD2	SLC24A5
		FGL2	IGF2
		SPP1	C3
		CPVL	COL1A1
		TBXAS1	COL6A1
		LILRB4	COL6A3
		IL18	COL6A2
		MS4A7	CTGF
		SIRPB1	PALLD
		SIGLEC9	ISLR
		NCF2	TMEM119
		FTL	THY1
		C1QC	PDGFRA
		C1QB	TPM1
		C1QA	SVEP1
		VSIG4	PAPSS2
		NLRP3	IGFBP6
		LILRA5	CD248
		CLEC4A	ABI3BP
		C1orf162	CKAP4
		CD163	PRELP
		GK	VASN
		PLIN2	TPST1
		FCGR3A	OLFML3
		ACSL1	SULF1
		S100A9	RCN3
		CD14	COL3A1
		MSR1	PODN
		FCGR1B	AMOTL2
		FCGR1A	SPOCK1
		MS4A6A	CCDC80
		SLC11A1	FGF7
		RASSF4	OLFML2B
		LIPA	ELN
		MS4A4A	PTGIS
		NPL	ACTA2
		C5AR1	PRRX1
		RNF144B	LUM
		TYROBP	THBS2
		GPX1	FHL2
		LILRA6	CYBRD1
		LILRA1	CLDN11
		PLBD1	MSC
		CSTA
		FCGR1C
		MAFB
		GLUL
		IL4I1
