## Supplementary Table 2 for "A Conserved Landscape of Chemokine Receptor Co-expression Defines the Functional States of CD8+ T Cells in Melanoma"

### Sheet: Sheet 1
Supplementary Information Table 2. Differential expression genes among Chemokine Receptor CD8+ subsets (subset vs the rest)
Number	[Genes]	3N+	3N+	R3	R3	R5	R5	R3R5	R3R5	R6R3R5	R6R3R5	R6R3	R6R3	R6R5	R6R5	R6	R6	3N-	3N-
		fold_change	q-value	fold_change	q-value	fold_change	q-value	fold_change	q-value	fold_change	q-value	fold_change	q-value	fold_change	q-value	fold_change	q-value	fold_change	q-value
1	ITGB7	0.777678	0.710663	0.984172	0.754313	0.830489	0.198463	1.3443	0.0681526	1.08742	0.519278	1.18969	0.690117	0.947197	0.861934	1.0722	0.822649	0.912183	0.290454
2	VIM	0.762359	0.155535	1.00469	0.978167	1.03817	0.846559	1.04334	0.909482	1.20359	0.0420463	1.03685	0.903615	1.04912	0.873829	0.989995	0.963893	0.895412	0.192379
3	ITGB2	0.863295	0.746122	1.08921	0.200717	1.02794	0.84754	1.16778	0.0745475	1.15434	0.184025	1.10969	0.744417	0.943999	0.740399	0.89389	0.351059	0.873763	0.0300639
4	ITGAE	0.876036	0.918582	0.906057	0.641779	0.930905	0.831226	0.955083	0.924497	1.24926	0.0600746	1.17271	0.458755	0.981064	0.873829	1.2411	0.140749	0.863049	0.0631912
5	ITGA1	0.620932	0.0148527	0.890887	0.167595	0.969552	0.896252	0.923844	0.909482	1.36561	0.00249403	1.29415	0.0319483	1.03844	0.918647	1.28206	0.00201057	0.791676	0.00123129
6	ITGB1	0.934855	0.918582	0.901756	0.381667	1.11564	0.768848	1.00474	0.909482	1.04164	0.79511	1.11428	0.794317	1.01366	0.873829	1.36338	0.00145287	0.783112	0.000300478
7	FGFR1	1.3194	0.0246852	1.07601	0.0372629	0.97685	0.721157	0.937335	0.916811	0.827692	0.271925	0.919097	0.941088	0.87019	0.417252	0.938993	0.337053	1.11528	0.538614
8	ITGAX	0.991991	0.918582	1.27704	0.00940244	0.769147	0.00665829	0.871542	0.909482	0.976057	0.804948	1.10461	0.525582	0.848348	0.444463	0.94634	0.856508	1.03953	0.439182
9	ICAM2	1.41432	0.0425733	1.23782	0.0295433	1.00114	0.906716	0.872602	0.853271	0.79006	0.387938	0.901919	0.903615	0.918606	0.74882	0.85169	0.500564	1.03125	0.79369
10	LRRC8A	0.95503	0.918582	1.03066	0.432433	1.27039	0.0240139	0.981248	0.909482	1.07826	0.763273	0.927817	0.938828	0.87294	0.726422	0.838364	0.072433	1.00955	0.727149
11	LRRC8C	1.46375	0.000284808	1.03948	0.304024	0.897318	0.431703	1.02731	0.909482	0.908763	0.378889	1.10909	0.598771	0.994508	0.904751	0.84046	0.182053	1.00717	0.813916
12	GPR137B	0.884157	0.972856	0.911018	0.756338	1.00261	0.967364	1.00303	0.926081	1.26471	0.0166174	0.820785	0.563317	1.08713	0.862239	1.03321	0.990982	0.97568	0.654521
13	GBP2	0.895037	0.668271	0.978004	0.790493	0.967785	0.84754	0.945183	0.909482	1.04736	0.859647	1.25237	0.0176831	1.01494	0.961988	1.01851	0.868071	0.953417	0.805516
14	CCR4	0.870534	0.918582	1.01668	0.889873	1.24114	0.032111	1.10591	0.909482	0.99852	0.901662	0.985717	0.963567	1.09822	0.873829	0.821156	0.299588	0.925109	0.468894
15	CCRL2	0.788224	0.490393	0.962995	0.783818	1.03584	0.96268	0.988665	0.921599	1.15398	0.370069	1.27593	0.034896	0.926153	0.684908	1.05989	0.872008	0.907157	0.326259
16	VCAM1	0.539027	0.00396554	1.04153	0.627118	0.973105	0.858175	1.14666	0.766595	1.12959	0.635922	1.13481	0.712738	1.08536	0.838814	1.01509	0.883124	0.884046	0.20446
17	GPR56	0.618884	0.00671564	0.845193	0.481087	1.00745	0.858234	0.867416	0.667135	1.45656	0.000181136	1.06569	0.74349	1.30249	0.0347469	1.03394	0.868071	0.87141	0.145246
18	UNC50	1.1614	0.693306	0.955966	0.725421	1.06384	0.768848	1.15335	0.653463	0.770613	0.304734	1.05069	0.908526	1.4073	0.046569	0.903378	0.856508	0.868722	0.298437
19	GBP5	0.736447	0.0372806	1.06284	0.473728	0.889321	0.398298	0.930177	0.90089	1.17356	0.0916455	1.25005	0.0123605	1.05019	0.861934	1.08003	0.612527	0.863244	0.0120474
20	SIRPG	0.857114	0.538799	0.933809	0.414362	0.951124	0.84778	1.05308	0.909482	1.30223	0.000603221	1.12125	0.679873	1.19691	0.020271	0.942238	0.872008	0.855221	0.0258684
21	SELPLG	0.799929	0.441488	0.97266	0.924996	1.02933	0.916698	1.05189	0.909482	1.17495	0.216343	1.47193	2.76737e-05	1.03502	0.96039	0.915074	0.786871	0.836837	0.0276296
22	GPR68	0.724762	0.385796	1.14063	0.132361	0.947468	0.981533	1.01039	0.995457	1.35292	0.0249582	1.05137	0.98666	1.00754	1	0.947814	0.856964	0.833614	0.0981509
23	CCR1	0.730549	0.587105	0.882472	0.235118	1.25667	0.184286	0.943525	0.955045	1.59818	3.99371e-09	0.863455	0.70812	1.08897	0.862239	0.948924	0.939859	0.82943	0.0235784
24	CHST12	0.706082	0.116205	0.995845	0.95903	0.941694	0.84754	1.06854	0.909482	1.44103	0.000177932	1.13076	0.640266	1.17042	0.417252	1.13632	0.560113	0.697008	3.58361e-06
25	MAD2L2	0.772501	0.836321	1.15997	0.406877	0.833236	0.446626	1.01214	0.994896	1.22423	0.0498016	0.901751	0.903615	1.0913	0.827208	0.77948	0.127795	1.02491	0.938271
26	MS4A1	0.946007	0.918582	1.33468	0.00211347	1.00043	0.984209	1.01272	0.909482	0.794851	0.260934	1.01541	0.906102	0.88345	0.929088	0.863133	0.416517	0.987291	0.912039
27	CENPC1	0.866216	0.918582	1.17353	0.0855095	0.815248	0.308886	1.07413	0.909482	0.872915	0.618017	1.31541	0.0150344	0.930505	0.840322	0.945737	0.872008	0.984931	0.742768
28	CDCA4	0.774798	0.656352	1.09808	0.259482	0.859102	0.639058	1.00918	0.935728	1.41253	0.0113187	0.950918	0.906102	0.883188	0.708314	0.9674	0.872008	0.953154	0.754448
29	CCNK	1.0838	0.918582	0.930851	0.765158	0.96597	0.875131	0.992543	0.918847	1.38725	0.00222044	0.945415	0.96144	0.938045	0.852878	0.966267	0.690725	0.951206	0.618026
30	CKS1B	0.771444	0.544536	0.90138	0.627828	0.924411	0.811209	1.06608	0.909482	1.36342	0.00235615	1.12101	0.744417	1.06005	0.881911	0.95549	0.872008	0.938826	0.597047
31	CDK1	0.891432	0.918582	0.990274	0.835196	0.972113	0.817285	1.15058	0.909482	1.31381	0.0134174	0.981988	0.903615	0.914653	0.840943	0.968794	0.872008	0.919565	0.71618
32	CDKN3	0.952456	0.918582	0.93788	0.978167	0.984559	0.858234	1.39874	0.00210853	1.24466	0.158434	1.05746	0.903615	0.859633	0.448612	0.917542	0.743332	0.918437	0.600511
33	CENPE	0.889915	0.918582	0.983342	0.736524	0.946879	0.617657	1.11865	0.387985	1.2967	0.00964308	0.930735	0.429837	1.00924	0.881911	1.0151	0.954223	0.901028	0.437926
34	BIRC5	0.874481	0.918582	1.0594	0.259728	0.963986	0.929907	1.18664	0.227592	1.30746	0.0155902	0.925772	0.903615	0.902994	0.715021	0.95025	0.841733	0.900035	0.13217
35	CCNE2	0.966812	0.918582	1.01292	0.872586	0.937622	0.873678	1.00916	0.909482	1.35357	0.00284491	1.04165	0.943998	0.923054	0.76366	0.98749	0.872008	0.899531	0.606145
36	BIRC6	0.958104	0.918582	1.03594	0.779216	0.91506	0.720908	1.07147	0.909482	1.00661	0.797904	0.955806	0.916522	1.34605	2.10441e-05	0.918059	0.814541	0.893047	0.025048
37	FEN1	0.900645	0.918582	1.12521	0.425339	0.943284	0.797058	1.04995	0.909482	1.4094	0.00398603	0.97283	0.953834	0.993375	1	0.795971	0.0673608	0.887147	0.617993
38	CCND2	0.565449	0.000112425	0.831673	0.0205806	1.04721	0.811209	1.17397	0.299746	1.3094	0.000107643	1.22023	0.187139	1.10153	0.682629	1.02321	0.961932	0.880598	0.103208
39	MKI67	1.04309	0.943411	1.00193	0.202087	1.01488	0.858234	1.10568	0.909482	1.36149	0.0036801	1.02147	0.903615	0.865088	0.24234	0.943601	0.84108	0.877263	0.162628
40	CCNA2	0.894106	0.918582	1.08738	0.361646	0.873221	0.555703	1.24135	0.622554	1.45962	0.000760043	0.828147	0.805966	0.962473	0.982458	0.917321	0.78615	0.859423	0.264859
41	MAD2L1	0.902286	0.918582	1.11328	0.391081	0.930217	0.828865	1.18553	0.862941	1.32416	0.0132407	0.9282	0.89007	0.851495	0.732205	1.02245	0.98293	0.849078	0.268667
42	BIRC2	1.04965	0.918582	1.14838	0.164346	0.967118	0.831226	0.807094	0.78611	1.24218	0.043055	0.902448	0.790221	1.02207	0.862239	1.05155	0.939859	0.848119	0.0656171
43	MCM2	0.955547	0.918582	0.969009	0.927945	1.14414	0.768848	1.14658	0.909482	1.2447	0.0603868	1.31447	0.556595	0.870781	0.673407	0.873162	0.761909	0.840808	0.534156
44	RRM1	0.879345	0.780181	1.01815	0.889946	1.03824	0.999765	1.02867	0.909482	1.40645	0.00648813	0.99412	0.918174	1.03014	0.881911	0.934805	0.883124	0.832873	0.499141
45	SASH3	0.639302	0.00662733	1.0369	0.617088	1.12261	0.519554	1.13143	0.591918	1.25974	0.0146406	1.25227	0.0517391	0.909294	0.592781	0.94959	0.883124	0.827556	0.00247442
46	IFNG	0.448358	4.58139e-05	0.803131	0.0225758	0.95008	0.858234	1.21689	0.271538	1.15496	0.416001	1.19997	0.301653	1.26319	0.0151952	1.01679	0.939859	0.964761	0.750028
47	GNLY	0.550159	0.158564	0.926209	0.660559	0.924057	0.84754	0.772498	0.839524	1.43134	0.0329897	0.927392	0.914038	0.971785	0.944223	1.33046	0.072433	0.950372	0.706125
48	GZMM	1.0373	0.928511	1.28543	0.0040369	1.03037	0.882049	0.971726	0.914415	0.778268	0.198704	1.14812	0.753044	1.03239	0.888288	0.786789	0.30423	0.935904	0.610329
49	NKG7	0.632144	4.95649e-10	0.973157	0.0382565	0.991149	0.858234	1.05869	0.879096	1.14394	8.8069e-06	1.04622	0.871464	1.11491	0.00069381	1.05846	0.856508	0.920646	0.273054
50	GZMA	0.377672	6.3215e-11	0.745224	2.60556e-08	1.08776	0.379355	1.18202	0.0848514	1.28853	1.78594e-05	1.11231	0.671461	1.2232	0.00123768	1.17459	0.133238	0.879284	0.0302521
51	PRF1	0.437338	8.78052e-10	0.959602	0.251791	1.00548	0.98358	1.03359	0.910271	1.22676	0.00113786	1.17293	0.0222528	1.1703	0.0260628	1.12901	0.19706	0.838668	0.00171426
52	FASLG	0.413502	0.00050676	0.851273	0.141049	1.10839	0.566829	1.18026	0.645691	1.12918	0.485107	1.29972	0.119178	1.37417	0.00280903	1.07501	0.856508	0.77321	0.00139023
53	GZMB	0.36728	0.000411323	0.751686	0.0310582	0.92461	0.831226	1.03113	0.909482	1.63249	4.77347e-07	1.43754	0.0105088	1.20146	0.417252	1.23691	0.213839	0.744661	0.00146059
54	GZMH	0.294232	5.59231e-06	0.809184	0.100791	1.17642	0.400245	1.30577	0.0729549	1.54767	1.45071e-05	1.27975	0.164402	1.20699	0.347854	1.07211	0.856508	0.678447	3.71688e-06
55	KLRD1	0.83284	0.0402067	1.0187	0.805415	0.90328	0.179921	0.967384	0.909482	0.859548	0.0144806	1.14199	0.0492203	0.958617	0.861934	1.16895	0.000475053	1.02889	0.65446
56	IL4R	1.64752	0.000184948	1.06254	0.425453	1.04115	0.969784	1.01497	0.909482	0.990803	0.863792	0.847613	0.978856	0.792954	0.00862366	1.01225	0.918423	0.93589	0.64974
57	ITGAL	0.933333	0.918582	1.0078	0.959238	1.04368	0.831226	1.12908	0.590017	1.23907	0.00134058	1.06254	0.88237	1.00292	0.987939	0.788772	0.00084505	0.934793	0.473461
58	IL27RA	1.02087	0.918582	1.31949	0.00216587	1.0546	0.84754	1.02477	0.853258	0.990802	0.722384	0.941298	0.93625	0.907562	0.385558	0.759702	0.408738	0.932342	0.805516
59	IL2RG	0.716397	2.50996e-06	1.0224	0.785053	1.01196	0.910848	1.11137	0.369385	1.01532	0.865932	1.1074	0.0514634	1.09172	0.451618	1.01922	0.868071	0.90515	0.0778501
60	GRAP2	1.06902	0.918582	1.02777	0.376305	0.892137	0.431509	1.56832	2.42126e-05	1.0874	0.823444	1.09352	0.693022	0.938174	0.800409	0.806877	0.360879	0.894451	0.267602
61	IL2RB	0.787176	0.158305	1.02909	0.826745	0.819845	0.0210846	0.990583	0.909482	1.23491	0.00146058	1.26452	0.00848324	1.04655	0.852878	1.10614	0.371318	0.847279	0.00448567
62	XCL2	1.94766	3.83787e-08	1.24712	0.0330986	0.853783	0.638757	0.976841	0.996069	0.552261	0.000785883	0.918618	0.903615	0.662313	0.0149779	0.72293	0.0680274	1.28635	0.0235784
63	XCL1	1.49292	7.45619e-05	1.28232	0.00386483	0.956439	0.779747	1.04094	0.940207	0.646833	0.00583735	1.01605	0.918067	0.688362	0.00816013	0.786873	0.205338	1.13696	0.298651
64	CCL4L1	0.592103	0.000284448	0.73842	9.09967e-06	1.07198	0.811209	0.965402	0.909482	1.00585	0.851885	1.04293	0.884942	1.47435	2.10377e-09	1.06661	0.773793	1.00943	0.975216
65	CCL4L2	0.592103	0.000284448	0.73842	9.09967e-06	1.07198	0.811209	0.965402	0.909482	1.00585	0.851885	1.04293	0.884942	1.47435	2.10377e-09	1.06661	0.773793	1.00943	0.975216
66	CCL4	0.467386	1.6399e-08	0.721215	1.79019e-09	1.08991	0.692683	1.04968	0.909482	1.14105	0.342774	1.07414	0.970909	1.26619	3.10651e-05	1.18212	0.000679325	0.975337	0.90306
67	CCL5	0.805163	1.14767e-10	0.94647	2.01371e-06	1.01973	0.623699	1.014	0.909482	1.04267	0.0530583	1.05233	0.212081	1.06612	0.000461759	1.07159	1.10118e-05	0.962771	0.0188902
68	CCL3L3	0.792102	0.522076	0.918662	0.555433	0.857748	0.685306	1.10151	0.909482	1.11294	0.550672	1.02781	0.903615	1.36572	0.00203563	0.919299	0.846061	0.958443	0.650178
69	CCL3	0.367514	1.47551e-05	0.74799	0.0102744	0.990212	0.858175	1.05829	0.909482	1.2759	0.0674282	1.12484	0.507782	1.44784	3.18996e-05	1.21203	0.259661	0.848821	0.15043
70	ATP5F1	0.965876	0.918582	0.974285	0.991551	0.952443	0.774888	1.0403	0.99546	1.37665	8.36991e-05	1.12521	0.779976	0.95741	0.831342	0.882239	0.761909	0.916739	0.581947
71	B3GALT4	1.16598	0.806081	1.09783	0.171762	0.765596	0.133533	1.4627	0.00328891	0.997355	0.863792	0.853142	0.744417	0.997478	0.945681	0.974024	0.856508	0.913176	0.52842
72	GLUD1	1.02985	0.918582	1.10405	0.673986	0.851041	0.481586	1.00577	0.958789	1.31337	0.0394481	1.09995	0.605013	0.967386	0.89921	0.931323	0.883124	0.868715	0.35682
73	NAGA	0.93875	0.918582	0.994344	0.805415	0.978389	0.831226	0.973559	0.909482	1.15771	0.637259	1.07468	0.903615	1.39387	0.00451112	0.971289	0.928635	0.779809	0.00518282
74	CAPG	1.10492	0.918582	1.39917	0.000885216	0.932538	0.832687	0.784023	0.712964	0.930718	0.900027	0.867478	0.88237	0.726531	0.0947652	0.991419	0.976034	1.01529	0.915623
75	FBXL12	1.09426	0.918582	1.33856	9.55963e-06	0.965572	0.774888	1.04652	0.909482	0.930385	0.863982	1.00663	0.993808	0.830593	0.342336	0.878293	0.66806	0.913534	0.492604
76	DNAJB9	1.13181	0.918582	0.944012	0.651339	0.90624	0.774888	1.43678	0.00118293	0.982288	0.996219	1.05988	0.903615	0.943222	0.831342	0.905568	0.868271	0.980571	0.910227
77	SLC39A7	1.21098	0.853612	0.954403	0.716615	0.981167	0.91009	1.49097	0.000138759	1.01762	0.898278	1.00324	0.903615	1.02978	0.973097	0.830678	0.356029	0.903893	0.343241
78	CHCHD4	1.10569	0.860291	1.0198	0.87704	1.29605	0.000543861	0.875415	0.678707	0.940882	0.564252	1.04215	0.906102	0.935042	0.873829	0.85859	0.453279	0.990919	0.945261
79	ARFGEF2	1.05107	0.918582	0.879302	0.891184	1.32491	0.00198186	1.02314	0.986504	1.06153	0.559707	0.959151	0.903615	0.928795	0.770427	0.922467	0.301573	0.98795	0.729692
80	XIST	0.861301	0.918582	0.882725	0.374841	1.36759	0.00749922	1.13884	0.909482	1.09435	0.592641	0.921519	0.764521	1.17534	0.424947	0.886902	0.872008	0.868933	0.22797
81	PCGF6	0.973188	0.918582	0.870652	0.525664	0.921943	0.829461	1.04707	0.909482	0.861858	0.473093	1.11067	0.758243	0.994193	0.881911	1.35408	0.000235843	0.96985	0.625115
82	SDHAP3	1.10177	0.918582	1.04389	0.536223	0.905375	0.81723	1.05025	0.909482	0.973224	0.920708	1.44123	0.000108014	0.876536	0.684913	0.858124	0.401092	0.982679	0.686778
83	YPEL3	0.799212	0.918582	1.15129	0.221438	0.786344	0.147193	0.894017	0.896787	1.12418	0.48363	1.43812	0.000803777	0.822103	0.433419	0.988329	0.879929	0.97104	0.786415
84	DNTTIP1	0.997362	0.918582	0.913498	0.828605	0.971038	0.858234	1.06785	0.909482	0.922129	0.797904	1.434	0.000155892	1.01343	0.986147	0.958446	0.761909	0.970572	0.785262
85	GLE1	0.879101	0.918582	1.06116	0.667555	1.0108	0.88727	1.26267	0.479706	1.06289	0.866171	1.45255	0.000814924	0.880044	0.682629	0.773512	0.546742	0.899085	0.513165
86	IGFLR1	0.907991	0.918582	0.952016	0.736524	0.983425	0.939096	1.05667	0.909482	1.04092	0.844374	1.36085	0.0101823	1.00571	0.966894	1.04155	0.883124	0.884984	0.331233
87	PPP1R18	0.704288	0.294798	1.0185	0.747825	0.984444	0.965991	1.01042	0.909482	1.41668	2.18442e-05	1.075	0.619505	0.992626	0.873829	0.978275	0.995954	0.866213	0.00757796
88	BAK1	0.799512	0.918582	0.989714	0.978167	1.05332	0.91009	1.07163	0.885135	1.42776	0.000910859	1.01289	0.903615	1.02258	0.890497	1.00015	0.911372	0.804448	0.00488741
89	GLIPR2	0.724406	0.632197	1.13843	0.307755	0.838722	0.510206	1.18462	0.689597	1.32043	0.00205789	1.14907	0.717015	1.16673	0.630976	1.00078	0.999577	0.714926	1.49419e-05
90	TMEM155	0.894857	0.918582	0.922096	0.517461	1.19771	0.556981	0.876749	0.909482	1.17195	0.374323	0.834466	0.766149	1.46494	0.000577119	0.848148	0.624197	0.883347	0.295196
91	MS4A6A	1.27085	0.310191	0.978039	0.984634	0.937336	0.811209	0.995483	0.909482	0.921093	0.822936	0.898941	0.903615	0.679163	0.0158666	0.983669	0.98804	1.24975	0.0350181
92	BTLA	1.46565	0.00421568	1.11057	0.336764	0.888873	0.604514	0.994932	0.92844	0.875391	0.72683	0.878844	0.744417	1.01098	0.962706	0.866993	0.78615	1.03854	0.91563
93	CD160	1.36559	0.0797033	1.31992	0.000417372	0.908263	0.831226	1.02228	0.909482	0.806538	0.411889	0.926849	0.739494	0.733689	0.224012	0.908139	0.661494	1.02091	0.982392
94	LGALS3	0.839271	0.866115	0.897312	0.678989	1.07204	0.843303	0.97274	0.909482	1.29517	0.0462634	0.877302	0.903615	1.00658	0.955493	0.981969	0.872008	1.01012	0.975216
95	LGALS9	0.871017	0.814316	0.971845	0.993746	1.0012	0.858234	0.975295	0.915661	1.37114	0.00730214	0.805798	0.716176	0.9779	0.877195	1.02099	0.911752	0.959872	0.786415
96	HAVCR2	0.685532	0.000593086	0.80244	0.000134554	0.897415	0.295137	1.04457	0.909482	1.22786	0.0026702	1.20306	0.0294554	1.23351	0.000557581	1.17596	0.016422	0.889321	0.0558039
97	LAG3	0.612245	0.00165484	0.982805	0.934088	0.967618	0.858816	1.05265	0.909482	1.16931	0.112439	1.12947	0.529621	1.13077	0.481644	1.07067	0.781303	0.879294	0.0397598
98	PDCD1	0.864853	0.35914	0.963728	0.671447	0.916053	0.645826	0.928994	0.853271	1.24362	0.0182917	1.09933	0.468529	1.13187	0.237517	1.07849	0.779455	0.877069	0.154669
99	LMNB1	0.967496	0.918582	0.983016	0.92623	0.871846	0.670085	1.08156	0.909482	1.58716	6.49752e-08	1.06872	0.842145	0.971791	0.992769	0.858371	0.761909	0.873376	0.100952
100	GZMK	1.01562	0.966412	1.00038	0.913414	1.04788	0.636152	1.1189	0.590328	1.08523	0.433419	1.02725	0.9646	1.14258	0.0958497	0.933048	0.723243	0.854634	0.00250818
101	UBASH3A	1.07856	0.918582	1.00294	0.808967	0.96327	0.873678	1.08957	0.909482	1.52846	2.07994e-07	0.854737	0.739749	0.922616	0.840943	1.05258	0.987845	0.799514	0.00985995
102	CD38	0.733146	0.158406	0.962162	0.817556	1.05314	0.858234	1.05259	0.909482	1.33422	0.00230497	1.1518	0.590663	1.16211	0.570537	1.01308	0.933304	0.770628	0.0012893
103	BCL6	1.21924	0.405581	1.31794	1.51309e-05	0.804466	0.154829	0.871525	0.909482	0.701184	0.0228479	0.937129	0.834915	1.02827	0.961728	0.716268	0.0292777	1.18245	0.36931
104	IL7R	2.27743	3.13256e-15	1.24883	0.00517401	1.01078	0.911084	1.09627	0.83598	0.561171	8.2305e-05	0.670515	0.0560545	0.661024	0.00191688	0.725258	0.0120238	1.16369	0.277378
105	TCF7	1.86139	3.76935e-06	1.48225	8.55196e-10	0.882502	0.436411	0.875603	0.734205	0.75053	0.00144468	0.832655	0.622948	0.651281	0.000338415	0.717818	0.0247551	1.08479	0.089428
106	LEF1	1.04863	0.163586	1.20854	0.010412	0.924512	0.811209	1.14451	0.45964	0.9459	0.828815	0.960152	0.673802	0.883855	0.726422	0.873822	0.193654	0.986242	0.805516
107	SELL	2.0399	2.41591e-07	1.30625	0.058808	1.37493	0.0036123	0.915923	0.909482	0.80492	0.601091	0.863638	0.871464	0.665631	0.0116657	0.764586	0.535257	0.846688	0.224482
108	CCR7	4.37114	1.41162e-16	1.39864	0.00283855	1.07778	0.873678	1.02337	0.909482	0.805262	0.722189	0.630347	0.0296652	0.696746	0.0666605	0.741089	0.096574	0.558988	1.58244e-08
109	ID3	0.778872	0.600021	1.14198	0.310511	0.849322	0.473837	1.04126	0.909482	0.958592	0.863792	1.39362	0.00492868	0.702328	0.00963758	1.09163	0.833375	0.992577	0.997182
110	BATF	0.860336	0.766958	0.998063	0.826745	0.853574	0.53702	0.839733	0.802303	1.34682	0.0082326	1.12662	0.899398	1.08646	0.801562	0.883233	0.615955	0.991159	0.911237
111	ID2	0.565262	1.88606e-05	0.915821	0.106996	0.867576	0.191632	1.0016	0.994759	1.17091	0.144079	1.13632	0.341323	1.15444	0.0541092	1.15487	0.0302822	0.949178	0.686635
112	PRDM1	0.610871	0.000669245	0.65878	4.47095e-11	1.06136	0.831226	1.061	0.909482	1.28761	0.000891367	1.13526	0.436049	1.36698	5.68779e-07	1.2314	0.00247603	0.850679	0.0081845
113	SURF1	0.753086	0.727074	1.00393	0.876412	0.907317	0.735593	0.976202	0.909482	1.02706	0.862315	1.53781	1.44803e-06	0.899866	0.873829	0.881471	0.705667	1.03953	0.965006
114	APH1A	1.07937	0.879215	0.855724	0.367593	1.00967	0.853338	1.24189	0.160118	1.08277	0.827272	0.91275	0.903615	1.33739	0.00478637	1.08521	0.872008	0.79898	0.0126652
115	SURF4	0.73253	0.327831	1.11029	0.318455	0.920934	0.829461	1.02671	0.909482	1.41123	5.68601e-05	1.18449	0.46736	1.11569	0.60313	0.910385	0.767366	0.767243	0.000119313
116	TMED3	1.06829	0.918582	1.2537	0.0102871	1.21486	0.729722	1.13831	0.69613	1.17229	0.222494	0.826613	0.619545	0.944714	0.862239	0.848728	0.429597	0.749562	0.00635249
