## Supplementary Table 3 for "A Conserved Landscape of Chemokine Receptor Co-expression Defines the Functional States of CD8+ T Cells in Melanoma"

### Sheet: Sheet1
Supplementary Information Table 3. Flow cytometry antibodies used in this study
Human
Marker	Conjugate	Isotype	Clone	Reactivity	Dilution	Company	Cat #
AhR	BV421	Mouse IgG1, κ	T49-550	Human	1:20	BD Horizon	565791
CCR1	APC/Fire 750	Mouse IgG1, κ	5F10B29	Human	1:33	Biolegend	362916
CCR1	PerCP/Cyanine5.5	Mouse IgG1, κ	5F10B29	Human	1:20	Biolegend	362912
CCR10	BB515	Mouse IgG2a, κ	1B5	Human	1:66	BD Horizon	564769
CCR2	FITC	Mouse IgG2a, κ	K036C2	Human	1:50	Biolegend	357216
CCR3	BUV737	Mouse IgG2b, κ	5E8	Human	1:25	BD Horizon	612853
CCR4	BUV615	Mouse IgG1, κ	1G1	Human	1:50	BD Horizon	613000
CCR5	BV510	Rat IgG2b, κ	J418F1	Human	1:50	Biolegend	359128
CCR5	BV785	Rat IgG2b, κ	J418F1	Human	1:25	Biolegend	359132
CCR6	BUV496	Mouse IgG1, κ	11A9	Human	1:50	BD Horizon	612948
CCR7	BB700	Rat IgG2a, κ	3D12	Human	1:33	BD Horizon	566437
CCR7	FITC	Mouse IgG2a	150503	Human	1:20	R&D Systems	FAB197F
CCR8	BV421	Mouse IgG2a, κ	433H	Human	1:16	BD Horizon	566379
CCR9	PE-Dazzle 594	Mouse IgG2a, κ	L053E8	Human	1:33	Biolegend	358918
CD11b	BV570	Mouse IgG1, κ	ICRF44	Human	1:200	Biolegend	301325
CD11c	BUV661	Mouse IgG1, κ	B-ly6	Human	1:100	BD Horizon	612968
CD123	SB702	Mouse IgG1, κ	6H6	Human	1:33	eBioscience	67-1239-41
CD127	AF532	Mouse IgG1, κ	eBioRDR5	Human	1:25	eBioscience	58-1278-42
CD127	PE/Fire 640	Mouse IgG1, κ	S17015F	Human	1:20	Biolegend	351364
CD14	BUV805	Mouse IgG2a, κ	M5E2	Human	1:100	BD Horizon	612903
CD14	BV570	Mouse IgG2a, κ	M5E2	Human	1:100	Biolegend	301831
CD14	PerCP	Mouse IgG2b, κ	MφP9	Human	1:10	BD	340585
CD15	PerCP	Mouse IgG1, κ	W6D3	Human	1:25	Biolegend	323018
CD16	SB436	Mouse IgG1, κ	eBioCB16	Human	1:50	eBioscience	11-0168-42
CD19	BV570	Mouse IgG1, κ	HIB19	Human	1:100	Biolegend	302235
CD19	PE-AF610	Mouse IgG1, κ	SJ25-C1	Human	1:100	Invitrogen	MHCD1922
CD19	PerCP	Mouse IgG1, κ	4G7	Human	1:10	BD	340865
CD1c	BV650	Mouse IgG1, κ	L161	Human	1:50	Biolegend	331542
CD25	PE-AF700	Mouse IgG1	CD25-3G10	Human	1:25	Invitrogen	MHCD2524
CD27	APC/Fire 810	Mouse IgG1, κ	QA71A18	Human	1:100	Biolegend	393213
CD27	APC-H7	Mouse IgG1, κ	M-T271	Human	1:50	Biolegend	560222
CD28	BV510	Mouse IgG1, κ	CD28.2	Human	1:12	Biolegend	302936
CD28	PE/Fire810	Mouse IgG1, κ	CD28.2	Human	1:50	Biolegend	302971
CD3	BUV661	Mouse IgG1, κ	UCHT1	Human	1:100	BD Horizon	612965
CD3	PerCP	Mouse IgG1, κ	UCHT1	Human	1:50	Biolegend	300427
CD3	Qdot655	Mouse IgG2a	S4.1	Human	1:200	Invitrogen	Q10484
CD38	APC-Cy5.5	Mouse IgG1	HIT2	Human	1:100	Invitrogen	MHCD3819
CD39	BUV805	Mouse IgG2b, κ	TU66	Human	1:20	BD Optibuild	748472
CD4	cFluor YG584	Mouse IgG1, κ	SK3	Human	1:200	Cytek	R7-20041
CD4	Qdot800	Mouse IgG2a	S3.5	Human	1:200	Invitrogen	Q22153
CD4	v500	Mouse IgG1, κ	RPA-T4	Human	1:25	BD Horizon	560345
CD45	Pacific Orange	Mouse IgG1	HI30	Human	1:200	Invitrogen	MHCD4530TR
CD45RA	Qdot605	Mouse IgG2b	MEM-56	Human	1:200	Invitrogen	Q10047
CD45RA	Qdot655	Mouse IgG2b	MEM-56	Human	1:666	Invitrogen	Q10069
CD56	BUV563	Mouse IgG2b, κ	NCAM16.2	Human	1:100	BD Horizon	612929
CD69	PE-Cy5.5	Mouse IgG2a	CH/4	Human	1:50	Invitrogen	MHCD6918
CD69	Spark NIR 685	Mouse IgG1, κ	FN50	Human	1:33	Biolegend	310958
CD8	PerCP	Mouse IgG1, κ	SK1	Human	1:50	Biolegend	344708
CD8	Qdot605	Mouse IgG2a	3B5	Human	1:666	Invitrogen	Q10009
CD95	AF700	Mouse IgG1, κ	DX2	Human	1:25	Biolegend	305647
CX3CR1	PerCP-eF710	Rat IgG2b, κ	2A9-1	Human	1:12	eBioscience	46-6099-41
CXCR1	PE-Cy7	Mouse IgG2b, κ	8F1/CXCR1	Human	1:50	Biolegend	320620
CXCR2	Pacific Blue	Mouse IgG1, κ	5E8/CXCR2	Human	1:12	Biolegend	320723
CXCR3	AF647	Mouse IgG1, κ	G025H7	Human	1:25	Biolegend	353711
CXCR3	APC	Mouse IgG1, κ	G025H7	Human	1:25	Biolegend	353708
CXCR4	BUV395	Mouse IgG2a, κ	12G5	Human	1:16	BD Horizon	563924
CXCR5	PE-Cy5	Mouse IgG2b, κ	MU5UBEE	Human	1:25	eBioscience	15-9185-41
CXCR6	PE	Mouse IgG2a, κ	K041E5	Human	1:16	Biolegend	356003
EOMES	FITC	Mouse IgG1, κ	WD1928	Human	1:20	eBioscience	11-4877-41
EOMES	PCP-eF710	Mouse IgG1, κ	WD1928	Human	1:20	eBioscience	46-4877-41
FOXP3	AF532	Rat IgG2a, κ	PCH101	Human	1:20	eBioscience	58-4776-42
GATA-3	PE-eF610	Rat IgG2b, κ	TWAJ	Human/Mouse	1:20	eBioscience	61-9966-41
Granzyme B	PE-Cy5.5	Mouse IgG1	GB11	Human	1:100	Invitrogen	GRB18
HLA-DR	BV750	Mouse IgG2a, κ	L243	Human	1:100	Biolegend	307671
ICOS	BV750	Armenian Hamster IgG	C398.4A	Human	1:20	Biolegend	313558
ID2	eF450	Mouse IgG1, κ	ILCID2	Human/Mouse	1:20	eBioscience	48-9475-80
IFNγ	BV570	Mouse IgG1, κ	4S.B3	Human	1:33	Biolegend	502533
KLRG1	SB600	Mouse IgG2a, κ	13F12F2	Human	1:33	eBioscience	63-9488-41
LAG-3	APC/Fire 750	Mouse IgG1, κ	7H2C65	Human	1:33	Biolegend	369214
PD-1	BV480	Mouse IgG1, κ	EH12.1	Human	1:25	BD Horizon	566112
Perforin	AF700	Mouse IgG1	B-D48	Human	1:20	Biolegend	353323
RORγt	BV650	Mouse IgG2b, κ	Q21-559	Human	1:20	BD Horizon	563424
Tbet	PE-Cy7	Mouse IgG1, κ	eBio4B10	Human/Mouse	1:25	eBioscience	25-5825-80
TCF1/TCF7	APC	Rabbit IgG	C63D9	Human/Mouse	1:20	Cell Signaling	37636S
TIM-3	BV711	Mouse IgG1, κ	F38-2E2	Human	1:20	Biolegend	345024
TNFα	BV750	Mouse IgG1, κ	MAb11	Human	1:50	BD	566359
XCR1	APC	Rat IgG2a, κ	S15046E	Human	1:50	Biolegend	372605
Mouse
Marker	Conjugate	Isotype	Clone	Reactivity	Dilution	Company	Cat #
CCR2	APC	Rat IgG2b, κ	SA203G11	Mouse	1:25	Biolegend	150628
CCR3	AF647	Rat IgG2a, κ	J073E5	Mouse	1:50	Biolegend	144507
CCR4	PE-Cy7	Armenian Hamster IgG	2G12	Mouse	1:100	Biolegend	131213
CCR5	PE	Armenian Hamster IgG	HM-CCR5	Mouse	1:50	Biolegend	107006
CCR6	BV785	Armenian Hamster IgG	29-2L17	Mouse	1:50	Biolegend	129823
CCR7	PE-Cy5	Rat IgG2a, κ	4B12	Mouse	1:100	Biolegend	120113
CCR8	APC/Fire 750	Rat IgG2b, κ	SA214G2	Mouse	1:100	Biolegend	150317
CCR9	BB515	Mouse IgG2a, κ	CW-1.2	Mouse	1:200	BD Horizon	565577
CD103	AF700	Armenian Hamster IgG	2E7	Mouse	1:400	Biolegend	121442
CD11b	AF700	Rat IgG2b, κ	M1/70	Mouse	1:400	Biolegend	101222
CD11b	BUV395	Rat IgG2b, κ	M1/70	Mouse	1:1000	BD Horizon	565976
CD11c	BV750	Armenian Hamster IgG	N418	Mouse	1:200	Biolegend	117357
CD19	BUV661	Rat IgG2a, κ	1D3	Mouse	1:1000	BD Horizon	612971
CD19	BV650	Rat IgG2a, κ	1D3	Mouse	1:1000	BD Horizon	563235
CD19	PerCP5.5	Rat IgG2a, κ	1D3	Mouse	1:200	BD Pharmingen	551001
CD27	SB702	Armenian Hamster IgG	LG.7F9	Mouse	1:200	eBioscience	67-0271-80
CD3	APC/Fire 810	Rat IgG2b, κ	17A2	Mouse	1:100	Biolegend	100267
CD39	SB600	Rat IgG2b, κ	24DMS1	Mouse	1:200	eBioscience	63-0391-82
CD3ε	BV785	Armenian Hamster IgG	145-2C11	Mouse	1:200	Biolegend	100355
CD3ε	PE-Cy7	Armenian Hamster IgG	145-2C11	Mouse	1:500	Biolegend	100320
CD4	BV711	Rat IgG2a, κ	RM4-5	Mouse	1:400	BD Horizon	563726
CD4	PE/Fire 640	Rat IgG2b, κ	GK1.5	Mouse	1:800	Biolegend	100482
CD4	Qdot605	Rat IgG2a, κ	RM4-5	Mouse	1:1000	Invitrogen	Q10092
CD44	BV480	Rat IgG2b, κ	IM7	Mouse	1:800	BD Horizon	566200
CD44	BV510	Rat IgG2b, κ	IM7	Mouse	1:800	Biolegend	103043
CD45	Pacific Blue	Rat IgG2b, κ	30-F11	Mouse	1:800	Biolegend	103126
CD45	Pacific Orange	Rat IgG2b, κ	30-F11	Mouse	1:800	ebioscience	MCD4530
CD45.1	RB705	Mouse IgG2a, κ	A20	Mouse	1:400	BD Optibuild	757856
CD45.2	PE-Cy7	Mouse IgG2a, κ	104	Mouse	1:200	Biolegend	109830
CD62L	BB515	Rat IgG2a, κ	MEL-14	Mouse	1:200	BD Horizon	565261
CD62L	BV570	Rat IgG2a, κ	MEL-14	Mouse	1:400	Biolegend	104433
CD62L	PE-CF594	Rat IgG2a, κ	MEL-14	Mouse	1:800	BD Horizon	562404
CD64	BV605	Mouse IgG1, κ	X54.5/7.1	Mouse	1:200	Biolegend	139323
CD69	Spark NIR 685	Armenian Hamster IgG	H1.2F3	Mouse	1:200	Biolegend	104557
CD8α	AF700	Rat IgG2a, κ	53-6.7	Mouse	1:800	Biolegend	100730
CD8α	BUV805	Rat IgG2a, κ	53-6.7	Mouse	1:800	BD Horizon	612898
CD90.2	BUV395	Rat IgG2a, κ	53-2.1	Mouse	1:20	BD Horizon	565257
CX3CR1	AF700	Mouse IgG2a, κ	SA011F11	Mouse	1:50	Biolegend	149035
CXCR2	FITC	Rat IgG2a, κ	SA044G4	Mouse	1:100	Biolegend	149310
CXCR3	APC	Armenian Hamster IgG1, κ	CXCR3-173	Mouse	1:200	BD Pharmingen	562266
CXCR3	BV421	Armenian Hamster IgG1	CXCR3-173	Mouse	1:100	Biolegend	126522
CXCR4	PE-Cy5.5	Rat IgG2b, κ	2B11	Mouse	1:100	ebioscience	35-9991-80
CXCR5	BB700	Rat IgG2a, κ	2G8	Mouse	1:50	BD Biosciences	566493
CXCR6	BV711	Rat IgG2b, κ	SA051D1	Mouse	1:200	Biolegend	151111
CXCR6	PE-Dazzle 594	Rat IgG2b, κ	SA051D1	Mouse	1:200	Biolegend	151117
EOMES	PE-Cy5	Rat IgG2a, κ	Dan11mag	Mouse	1:50	eBioscience	15-4875-82
F4/80	BV480	Rat IgG2a, κ	T45-2342	Mouse	1:200	BD Horizon	565635
FOXP3	AF700	Rat IgG2a, κ	FJK-16s	Mouse	1:50	eBioscience	56-5773-80
FOXP3	APC	Rat IgG2a, κ	FJK-16s	Mouse	1:100	ebioscience	17-5773-82
GATA-3	BB700	Mouse IgG1, κ	L50-823	Human/Mouse	1:50	BD Horizon	566643
I-A/I-E	PerCP-eF710	Rat IgG2b, κ	M5/114.15.2	Mouse	1:2500	eBioscience	46-5321-82
ICOS	BV750	Armenian Hamster IgG	C398.4A	Mouse	1:200	Biolegend	313558
ID2	eF450	Mouse IgG1, κ	ILCID2	Mouse	1:25	eBioscience	48-9475-82
IFNγ	PE-AF610	Mouse IgG1, κ	4S.B3	Mouse	1:50	eBioscience	61-7319-42
KLRG1	SB436	Syrian Hamster IgG	2F1	Mouse	1:200	eBioscience	62-5893-80
LAG-3	BUV563	Rat IgG1, κ	C9B7W	Mouse	1:100	BD Optibuild	741350
Ly6C	PerCP	Rat IgG2c, κ	HK1.4	Mouse	1:1000	Biolegend	128028
Ly6G	BUV563	Rat IgG2a, κ	1A8	Mouse	1:200	BD Horizon	612921
Ly6G	PerCP 5.5	Rat IgG2a, κ	1A8	Mouse	1:400	BD Pharmingen	560602
NKp46	BUV737	Rat IgG2a, κ	29A1.4	Mouse	1:100	BD Horizon	612805
PD-1	BB515	Rat IgG2b, κ	RMP1-30	Mouse	1:200	BD Horizon	566832
RORγt	BV650	Mouse IgG2a, κ	Q31-378	Mouse	1:50	BD Horizon	564722
Tbet	PE-Cy7	Mouse IgG1, κ	eBio4B10	Human/Mouse	1:50	eBioscience	25-5825-80
TCF1/TCF7	APC	Rabbit IgG	C63D9	Human/Mouse	1:50	Cell Signaling	37636S
TNFα	BV750	Rat IgG1, κ	MP6-XT22	Mouse	1:50	Biolegend	506358
XCR1	BV650	Mouse IgG2b, κ	ZET	Mouse	1:200	Biolegend	148220
