## Supplementary material for "A Conserved Landscape of Chemokine Receptor Co-expression Defines the Functional States of CD8+ T Cells in Melanoma": Suplementary Table 4

### Sheet: Sheet1
Patient Code	Checkpoint Target	Duration
met-16-02	PD1 Mono	1 cycle
met-00-01	None	-
met-00-03	None	>1 cycle
met-16-05	PD1 Mono	>1 cycle
met-16-02	None	-
met-17-02	CTLA4+PD1	1 cycle
met-16-05	CTLA4+PD1	>1 cycle
met-16-05	CTLA4+PD1	>1 cycle
met-17-02	CTLA4+PD1	>1 cycle
met-06-01	CTLA4+PD1	>1 cycle
met-15-05	CTLA4+PD1	>1 cycle
met-09-01	None	-
met-13-06	None	-
met-16-05	CTLA4+PD1	>1 cycle
met-16-05	None	-
